# A Joint Promoterome-Proteome Atlas Highlights the Molecular Diversity of Human Skeletal Muscles

**DOI:** 10.64898/2026.04.08.717200

**Authors:** Andrey Buyan, Guzel Gazizova, Viktor G. Zgoda, Nikita E. Vavilov, Nikita Gryzunov, Irina A. Eliseeva, Vladimir Nozdrin, Yulia Sergeeva, Angelina Titova, Leyla Shigapova, Alina V. Erina, Georgy Mescheryakov, Aysylu Murtazina, Ruslan Deviatiiarov, Alistair R.R. Forrest, Vsevolod Makeev, Yoshihide Hayashizaki, Daniil Popov, Elena Shagimardanova, Ivan V. Kulakovskiy, Oleg Gusev

## Abstract

More than 600 distinct skeletal muscles constitute up to 40% of the total mass of the human body. Human skeletal muscles differ in anatomical position, morphology, origin, and function, but the diversity of their molecular phenotypes, the gene expression and protein abundance profiles, remains poorly explored. Here, we report the large-scale CAGE-Seq promoterome profiling of 75 human skeletal muscles, complemented by 22 matched proteomes obtained with mass spectrometry. We identified 37001 transcribed regulatory elements and 1804 protein groups encompassing 1895 proteins, 80% of which demonstrated non-uniform expression across different muscles. The skeletal muscles of the eye, tongue, and diaphragm had the most distinctive molecular phenotypes, while the overall diversity was driven by hundreds of transcription factors with tissue-specific activity. By analyzing the allelic imbalance of CAGE-Seq reads, we discovered 6653 allele-specific single-nucleotide variants often coinciding with muscle-related GWAS SNPs, including muscle volume. Finally, we provide an interactive online atlas of transcriptomic and proteomic molecular phenotypes, facilitating further studies of gene regulation and heritable pathologies of skeletal muscles.
