## Supplementary Data 5 for "A Joint Promoterome-Proteome Atlas Highlights the Molecular Diversity of Human Skeletal Muscles"

### Sheet: Description
This table contains the systematic literature review regarding leg muscles susceptibility to various congenital myopathies
Column	Description
disease_ids	Myopathy OMIM and ORPHA codes
gene_name	Causative gene symbol
doi	Doi of the articles used for muscle susceptibility assessment
used_for_ANOVA	If the myopathy passed filters and was included for the differential causative gene expression analysis
ANOVA_Pv	ANOVA P-value
ANOVA_Padj	ANOVA Holm-adjusted P-value
other columns	MRI-based estimation of muscle susceptibility to the disease, 0 - usually spared, 1 - affected later, 2 - affected earlier and severely

### Sheet: Myopathies
disease_ids	gene_name	doi	used_for_ANOVA	ANOVA_Pv	ANOVA_Padj	adductor_brev	adductor_long	adductor_magnus	biceps_femoris	EDB	EDL	EHL	FDL	FHL	gracilis	gastrocnemius_caput_lat	gastrocnemius_caput_mediale	peroneus_brev	peroneus_long	rectus_femoris	sartorius	semimembranosus	semitendinosus	soleus	tibialis_ant	tibialis_post	vastus_intermed	vastus_lat	vastus_medial	gluteus_max	gluteus_med	gluteus_min
OMIM:618129,OMIM:253600,ORPHA:267	CAPN3	10.3390/muscles2040029	Yes	0.26	1	2	2	2	2	0	0	0	0	0	1	2	2	1	1	1	0	2	2	2	0	0	1	1	1	1	2	2
ORPHA:268,OMIM:606768,OMIM:253601,OMIM:254130,ORPHA:178400,ORPHA:45448	DYSF	10.1136/jnnp-2017-317488;10.3390/muscles2040029	No			1	2	2	2	0	1	1	1	1	0	2	2	1	2	1	0	2	2	2	1	1	1	1	1	2	2	2
ORPHA:62,OMIM:608099;ORPHA:119,OMIM:604286;ORPHA:154,OMIM:606685,ORPHA:219,OMIM:601287;OMIM:253700,ORPHA:353	SGCA;SGCB;SGCD;SGCG	10.1186/s13023-019-1242-y	Yes	0.17;0.05;0.06;0.08	1;0.66;0.77;0.91	1	1	2	1	0	0	0	0	0	0	1	1	2	2	1	0	0	1	1	1	0	2	0	2	1	2	2
ORPHA:206549,OMIM:613319,OMIM:166260,OMIM:611307,ORPHA:53697,ORPHA:399096	ANO5	10.3390/muscles2040029;10.1002/mus.27419;10.3390/genes13101736;10.1016/j.nmd.2012.05.012	Yes	0.0066	0.11	2	2	2	2	0	0	0	0	0	0	2	2	0	0	0	0	2	2	2	0	0	1	1	1	1	1	1
ORPHA:370959,ORPHA:370980,ORPHA:588,OMIM:613153,ORPHA:34515,OMIM:236670,ORPHA:370968,ORPHA:899,OMIM:606612,OMIM:607155	FKRP	10.3390/muscles2040029;10.1186/s13023-019-1242-y	Yes	0.00027	0.0048	2	2	2	2	0	0	0	0	1	0	2	2	1	1	0	0	2	2	2	0	0	1	1	1	2	1	1
OMIM:117000,ORPHA:423,ORPHA:178145,OMIM:145600,ORPHA:98905,ORPHA:597,ORPHA:169186,ORPHA:466650,ORPHA:424107,OMIM:255320,ORPHA:169189,ORPHA:324581,OMIM:619542	RYR1	10.1001/archneurol.2011.188;10.3233/JND-200549;10.1212/01.wnl.0000249151.45200.71;10.1016/j.nmd.2004.08.006	No			nd	0	2	1	0	0	0	0	0	0	1	0	1	1	0	2	1	1	2	0	0	1	1	1	2	1	0
ORPHA:97244,ORPHA:2020,OMIM:602771,ORPHA:324604	SELENON	10.1002/mus.24634	Yes	0.0069	0.11	0	0	2	1	1	1	1	1	1	0	1	1	1	1	1	2	2	0	2	0	0	1	2	1	2	1	0
OMIM:620265,OMIM:616852,ORPHA:97244,ORPHA:2020,OMIM:161800,ORPHA:171430,ORPHA:171439,ORPHA:97240,ORPHA:171436,OMIM:620278,ORPHA:171433	ACTA1	10.1002/acn3.51816	No			nd	0	0	1	nd	nd	1	nd	nd	0	1	1	1	1	1	1	1	1	2	2	1	1	1	1	1	1	1
ORPHA:2020,ORPHA:171439,OMIM:609284,OMIM:255310,ORPHA:171881,ORPHA:171433	TPM3	10.1002/acn3.51816	No			nd	1	1	2	nd	1	nd	nd	nd	1	1	1	1	1	1	1	1	1	2	1	2	1	2	1	2	2	2
OMIM:254090,ORPHA:75840,ORPHA:610,OMIM:158810	COL6A1;COL6A2;COL6A3	10.1016/j.nmd.2005.01.004;10.4103/0366-6999.186638	Yes	0.32;0.3;0.034	1;1;0.5	2	0	2	2	0	0	0	0	0	0	1	1	1	1	2	0	2	2	2	0	0	2	2	2	2	1	1
ORPHA:154,OMIM:300376,ORPHA:98896,ORPHA:98895,OMIM:310200,ORPHA:206546,OMIM:302045	DMD	10.1093/ptj/pzaa140	No			2	1	2	2	1	1	1	1	1	1	2	2	1	1	1	1	2	1	1	0	1	2	2	2	2	2	2
ORPHA:370959,ORPHA:86812,ORPHA:370980,OMIM:613155,ORPHA:588,OMIM:609308,OMIM:236670,ORPHA:370968,ORPHA:899;OMIM:613158,ORPHA:370959,ORPHA:588,OMIM:613156,OMIM:236670,ORPHA:370968,ORPHA:206559,OMIM:613150,ORPHA:899	POMT1;POMT2	10.1016/j.nmd.2014.01.009	Yes	0.71;0.038	1;0.54	1	1	2	2	nd	1	1	1	1	0	0	1	2	2	0	1	1	1	1	0	0	1	1	1	2	1	1
OMIM:605820,ORPHA:3166,ORPHA:602,OMIM:269921	GNE	10.1007/s00415-011-6357-6;10.1212/WNL.0000000000011231	No			2	2	2	2	2	2	2	2	2	2	2	2	2	2	1	2	2	2	2	2	2	1	0	1	1	2	2
Myopathy, myofibrillar, 9, with early respiratory failure (OMIM 603689)	TTN	10.1007/s00415-019-09187-2	Yes	0.15	1	0	0	0	0	0	0	0	0	0	2	0	0	2	2	1	2	0	2	0	2	2	1	1	1	1	2	2
Tibial muscular dystrophy (OMIM 600334)	TTN	10.1111/j.1600-0404.2004.00283.x	No			0	0	0	0	0	1	0	0	0	1	0	1	0	0	0	0	1	1	1	2	0	0	0	0	0	0	0
Congenital myopathy	TTN	10.1002/acn3.50831;10.1002/ana.25241	No			0	0	0	1	0	0	0	0	0	0	1	1	1	1	1	0	1	2	1	0	0	1	1	1	1	1	1
OMIM:606070,ORPHA:803,ORPHA:600	MATR3	10.1007/s00415-020-09862-9	No			1	1	2	1	0	1	1	1	1	0	1	2	1	1	1	1	1	0	2	1	0	0	0	0	0	1	2
ORPHA:98909,ORPHA:154,OMIM:181400,OMIM:604765,OMIM:601419	DES	10.1212/01.wnl.0000324927.28817.9b	No			1	1	1	0	nd	2	2	1	1	2	1	1	2	2	0	2	0	2	2	2	1	1	1	1	2	1	1
OMIM:613763,ORPHA:399058,OMIM:615184,ORPHA:154,OMIM:613869,OMIM:608810	CRYAB	10.1212/01.wnl.0000324927.28817.9b;10.1016/j.jns.2020.116999;10.1016/j.nmd.2010.01.012	No			1	1	1	1	nd	1	1	1	1	2	1	2	2	2	2	2	0	2	1	2	1	2	2	2	2	1	1
OMIM:160500,OMIM:613426,ORPHA:154,OMIM:608358,OMIM:255160,ORPHA:1880,ORPHA:324604,OMIM:192600,ORPHA:59135	MYH7	10.1002/mus.26137	No			1	2	1	1	nd	2	1	1	1	1	0	0	1	1	0	1	0	0	1	2	1	1	1	1	0	1	2
ORPHA:266,ORPHA:98911,OMIM:609200	MYOT	10.1212/01.wnl.0000324927.28817.9b	Yes	0.09	0.91	1	2	2	2	nd	1	1	1	1	0	0	2	1	1	0	0	2	0	1	2	1	2	1	2	1	2	2
OMIM:614065,ORPHA:171445,ORPHA:63273,OMIM:617047,ORPHA:75249,OMIM:609524	FLNC	10.1212/01.wnl.0000324927.28817.9b	Yes	0.08	0.91	1	2	2	2	nd	1	1	1	1	0	1	2	1	1	0	0	2	0	2	2	1	2	0	2	1	1	1
ORPHA:154,OMIM:601493,OMIM:609452,ORPHA:98912	LDB3	10.1093/brain/awm006;10.1212/01.wnl.0000324927.28817.9b	Yes	0.95	1	nd	0	2	1	nd	1	1	1	1	0	1	2	1	1	1	0	2	1	2	1	0	2	1	2	1	0	2
OMIM:160150,OMIM:606482,ORPHA:169189,OMIM:615368	DNM2	10.1016/j.nmd.2006.09.013;10.1016/j.nmd.2010.02.016	No			nd	2	0	2	nd	1	1	1	1	0	2	2	1	1	2	0	2	1	2	2	0	2	1	1	1	1	2
OMIM:617069,ORPHA:254875,ORPHA:254886,OMIM:609560	TK2	10.1007/s00415-021-10957-0	Yes	0.71	1	0	0	2	1	nd	1	1	0	0	0	2	2	1	1	0	2	2	2	2	1	0	1	1	1	2	2	1
