## Supplementary Data 10 for "A Joint Promoterome-Proteome Atlas Highlights the Molecular Diversity of Human Skeletal Muscles"

### Sheet: Description
These tables contain information regarding ASV verification by luciferase reporter assay
Column	Description
Selected variants - allele specific variants selected for luciferase reporter assay
rsid	dbSNP reference SNP ID
gene_name	Gene symbol
gene_id	Gene Ensembl ID
transcript_id	Transcript Ensembl ID
ref>alt	Reference allele > alternative allele
pref_allele	Allele with an increased CAGE-Seq signal, ref or alt
5UTR_splicing	If 5'UTR of the transcript is spliced
5UTR_length	Length of 5'UTR, bp
promoter_length	Length of the promoter region, bp
TF	Transcription factor which likely contributes to the observed allelic imbalance
Promoter and 5UTR sequences - sequences cloned into a promoterless reporter vector
Primers pNL - primers used for pNL2.2 cloning
gene	Gene symbol
id	Unique identifier
sequence	Sequence
Other sheets include the same tables for primers used for pcDNA cloning and qPCR

### Sheet: Selected variants
rsid	gene_name	gene_id	transcript_id	ref>alt	pref_allele	5UTR_splicing	5UTR_length	promoter_length	TF
rs2295079	MTOR	ENSG00000198793	ENST00000361445	C>G	ref	yes	121	339
rs2290311	RPL32	ENSG00000144713	ENST00000435983	T>A	ref	yes	168	537	ESR1
rs4970765	SYPL2	ENSG00000143028	ENST00000369872	C>T	ref		298	231
rs11602109	ZDHHC5	ENSG00000156599	ENST00000287169	G>A	ref	yes	1144	441	NRF1

### Sheet: Promoter and 5UTR sequences
MTOR		*SNP
GAACCTCTGCTAGCCGCTCTCGCTGCGATCCGGAGATACCCAGACACCGGACTCCTTGAGTTCACAGCCCGGATGCAGAAGGGAATCCTAGCAGCGCCGTACCGGATGTGTGAGTGGAAGTGACTGAGGTGAACTCACGACCGATTGGTTCTCCCGAGTGGACCCAAGCCTGTTTTCACCTGCCACTGGCCGCGTGGTTTGTCTATTTGAACAGTCCCCGCCCCCTGGAGAAGCCGGGTCCTGAAGCTTCTCTTCTTCATTACTATTGGCCTGTTTTTCAGTCCATCTTCTCCCTATACCTGTCGATTGGTCCTCAGGGCTGGGAACCCTCCTTCCCTCGCTCCCGGCTTAGAGGACAGCGGGGAAGGCGGGCGGTGGGGCA[G/C]GGGGCCTGAAGC…
RPL32
TTAGAAGCGTGGAGTTTGGAGTCAAGTCTCCAAATTTCATCTTCCACATATGCAAAATGGAGACAATAATAGGGGTACGTTATAGAATTGTGGTAGGCATAGTGAACTCCATCGCATGTTAGCTGTTTTCGTTACTATTTACTGTCTAAATTCGGTGATGAAATTATTAGGAAGTCTCTGTCTTGTTCTCTTCTGACCACTAAGAGGCGCACTTCGGAGTAGAAGAAACGCGGGCGGAAATAGCCCAAAAGCGGATTGGCTTCGACTTCTGGCGGAAGTAAATTCCTCCCTCCACCAGGTCTTATTAGCTCAGAAAGAATTCCAAATTTCTACGTAGTCCCAAGGATAGGTAGAATACATTTCTCAGTCCTATTCCTAGTTATTATTGTCTATTAAAAC…
SYPL2
AGGGAAGGATAAACCTGAAGCCTGTGCGTCCAGGTGCGCCTGGCTAGGGTTTCCGACGGCCGCGGTGTCTCGGTGGGGACCGGTCCCGGAGGCTTCGGCGAGGAGGACCCGGAGTCCCCCCCGCCCCGCGGCGGAACTAACCACGGAGGCCTCTGGTCCCTTTAAGGTGCCCGGCGAGCGGAGAAAGGGAGCAGAGGGGGCGGGAGGAGGGTTCGGGAGCGCACGCCACGTGAC[C/T]CGGCGGCCAAGTTCGCTGCGAGTTTGACAGAAGTTTGAATCCGAGTCGGGGGCTTTCTGCTGCCGGCGGGGCACCGCGGCGGCCGCAGCCTCTGAGAGCACGAACAGCAGCGCCCCCGCGTCCCAGCCAGCCAGCCAGCCAGACTGGACTCCGGCCCACC…
ZDHHC5
GGCCATTTCCTCATTCCTGACTCCTGTGCATTAGGCCAATCCTTGTCTCTTAGTTGTCCCCGCAACCCCACGGCCTTACGTGCGCGCTCTCGTCTTCTCGCGTGCGTACGTCGTTGTGTTGCTGCAGCCAATCAGGCCGCGAGGTCGCCGC[G/A]GTCGCCAGGGTTCGCGCGCACGCCCCAGATCGGAGTCGGGGTGGGGGCTATGGGTGAATGGGAGAGTGAGCGGGGTTGGGCGCGGCAGCGCGAGCCGCATGAATGAGACAAACGTGCGCCGCGCGAGACGTCGCGCGAGCCCGGACTAGGGAGCCAATGGGAACGCTGGAAGGGTTCGAGACCCGGCACTGAGGGCAACGGCCGCGCGCCGGCTCCGAGACGAGCGACGCCTGGCGGGAGCGC…

### Sheet: Primers pNL
Primers for pNL2.2 cloning
gene	id	sequence
MTOR	For_MTOR_prom	CTTGGCAATCCGGTACTGTTGAACCTCTGCTAGCCGCTCTC		*pNL2.2 overhangs are highlited in green
	Rev_MTOR_5UTR	TCTTCGAGTGTGAAGACCATCTTGCCCTGAGGTTCGCGCGGCTTCGGCCAAGGCCTC		*sequences from 2nd exon are highlited in blue
	For_mTOR_SNP_G	GTGGGGCAGGGGGCCTGAAG		*SNP position
	Rev_mTOR_SNP_G	CTTCAGGCCCCCTGCCCCAC		*EJ - exon junction (additional primers for cloning spliced 5'UTRs using a four-primer PCR strategy)
RPL32	For_RPL32_prom	CTTGGCAATCCGGTACTGTTAGAAGCGTGGAGTTTGGAG
	Rev_RPL32_5UTR	TCTTCGAGTGTGAAGACCATGATGCCTTTTGGGGAAGAAGC
	For_RPL32_EJ	CAATCGCCAGCTACGGAGCAAGCGAGAAGGAGATGGCTGCCAC
	Rev_RPL32_EJ	CTTGCTCCGTAGCTGGCGATTG
	For_RPL32_SNP_A	GTTACGACCCATCAGCCCTTG
	Rev_RPL32_SNP_A	CAAGGGCTGATGGGTCGTAAC
SYPL2	For_SYPL2_prom	CTTGGCAATCCGGTACTGTTAGGGAAGGATAAACCTGAAGC
	Rev_SYPL2_5UTR	TCTTCGAGTGTGAAGACCATGCTGGCGCGGCGAG
	For_SYPL2_SNP_C	CACGTGACCCGGCGGCCAAGTTC
	Rev_SYPL2_SNP_C	AACTTGGCCGCCGGGTCACGTG
ZDHHC5	For_ZDHHC5_prom	CTTGGCAATCCGGTACTGTTGGCCATTTCCTCATTCCTGAC
	Rev_ZDHHC5_5UTR	TCTTCGAGTGTGAAGACCATGTTGGAGCTCTGATGGGAAATC
	Rev_ZDHHC5_EJ	AGGTTACTGTGTCTCACCCGCGAGCCCGGTGCCCGTC
	For_ZDHHC5_EJ	GGTGAGACACAGTAACCTGGTTG
	For_ZDHHC5_SNP_A	GTCGCCGCAGTCGCCAGGGTTC
	Rev_ZDHHC5_SNP_A	AACCCTGGCGACTGCGGCGACCTC
for vector amplification	For_pNL2.2(vector)_1-20	ATGGTCTTCACACTCGAAGA
	Rev_pNL2.2(vector)_4801-4820	AACAGTACCGGATTGCCAAG

### Sheet: Primers pcDNA
Primers for pcDNA cloning (transcription factors)
gene	id	sequence
HA	T7 Promoter	TAATACGACTCACTATAGGG		*pNL2.2 HA-YY1 overhangs are highlited in green
	Rev_start_pcDNA	CCATGAATTCACCTCCAC		*Start and Stop codons
NRF_CDS	For_NRF1	GTGGAGGTGAATTCATGGAGGAACACGGAGTG		*XbaI
	Rev_NRF1_XbaI	GGACTAGTTCTAGACTACTGTTCCAATGTC

### Sheet: Primers qPCR
Primers for qPCR
gene	id	sequence
NlucP	For_NlucP_qPCR	GCTGTTCCGAGTAACCATCAAC
	Rev_NlucP_qPCR	GGTCCATACCGCTTTCTTGTG
